# NS-Forest: A machine learning method for the objective identification of minimum marker gene combinations for cell type determination from single cell RNA sequencing

**DOI:** 10.1101/2020.09.23.308932

**Authors:** Brian Aevermann, Yun Zhang, Mark Novotny, Trygve Bakken, Jeremy Miller, Rebecca Hodge, Boudewijn Lelieveldt, Ed Lein, Richard H. Scheuermann

## Abstract

Single cell genomics is rapidly advancing our knowledge of cell phenotypic types and states. Driven by single cell/nucleus RNA sequencing (scRNA-seq) data, comprehensive atlas projects covering a wide range of organisms and tissues are currently underway. As a result, it is critical that the cell transcriptional phenotypes discovered are defined and disseminated in a consistent and concise manner. Molecular biomarkers have historically played an important role in biological research, from defining immune cell-types by surface protein expression to defining diseases by molecular drivers. Here we describe a machine learning-based marker gene selection algorithm, NS-Forest version 2.0, which leverages the non-linear attributes of random forest feature selection and a binary expression scoring approach to discover the minimal marker gene expression combinations that precisely captures the cell type identity represented in the complete scRNA-seq transcriptional profiles. The marker genes selected provide a barcode of the necessary and sufficient characteristics for semantic cell type definition and serve as useful tools for downstream biological investigation. The use of NS-Forest to identify marker genes for human brain middle temporal gyrus cell types reveals the importance of cell signaling and non-coding RNAs in neuronal cell type identity.
