## Supplemental Table 1 for "NS-Forest: A machine learning method for the objective identification of minimum marker gene combinations for cell type determination from single cell RNA sequencing"

### Sheet: AIBS_Ref76_NSForest_v1.3_Result
clusterName	f-measure	markerCount	1	2	3	4	5	6	index
Astro_L1_2_FGFR3_GFAP	0.698113	2	AQP4	DPP10					Astro_L1_2_FGFR3_GFAP&AQP4&DPP10
Astro_L1_6_FGFR3_SLC14A1	0.798144	1	GPM6A						Astro_L1_6_FGFR3_SLC14A1&GPM6A
Endo_L2_6_NOSTRIN	0.454545	3	ITIH5	EMCN	SLC7A5				Endo_L2_6_NOSTRIN&ITIH5&EMCN&SLC7A5
Exc_L2_3_LINC00507_FREM3	0.661157	2	RFX3	DGKB					Exc_L2_3_LINC00507_FREM3&RFX3&DGKB
Exc_L2_4_LINC00507_GLP2R	0.434251	3	CBLN2	MOXD1	CALCRL				Exc_L2_4_LINC00507_GLP2R&CBLN2&MOXD1&CALCRL
Exc_L2_LAMP5_LTK	0.617705	2	CBLN2	PDGFD					Exc_L2_LAMP5_LTK&CBLN2&PDGFD
Exc_L3_4_RORB_CARM1P1	0.691057	2	CARM1P1	CNTNAP5					Exc_L3_4_RORB_CARM1P1&CARM1P1&CNTNAP5
Exc_L3_5_RORB_COL22A1	0.679389	2	RMST	COL22A1					Exc_L3_5_RORB_COL22A1&RMST&COL22A1
Exc_L3_5_RORB_ESR1	0.786632	1	LOC105371677						Exc_L3_5_RORB_ESR1&LOC105371677
Exc_L3_5_RORB_FILIP1L	0.478964	3	PLCH1	HS6ST3	RMST				Exc_L3_5_RORB_FILIP1L&PLCH1&HS6ST3&RMST
Exc_L3_5_RORB_TWIST2	0.375587	3	PLCH1	SLC22A24	LOC105377788				Exc_L3_5_RORB_TWIST2&PLCH1&SLC22A24&LOC105377788
Exc_L4_5_FEZF2_SCN4B	0.717949	3	LOC105378657	ESRRG	VAT1L				Exc_L4_5_FEZF2_SCN4B&LOC105378657&ESRRG&VAT1L
Exc_L4_5_RORB_DAPK2	0.576642	3	ADAMTSL1	PHACTR2	GRIK2				Exc_L4_5_RORB_DAPK2&ADAMTSL1&PHACTR2&GRIK2
Exc_L4_5_RORB_FOLH1B	0.637046	2	LOC105377701	DPP10					Exc_L4_5_RORB_FOLH1B&LOC105377701&DPP10
Exc_L4_6_FEZF2_IL26	0.812598	1	IFNG_AS1						Exc_L4_6_FEZF2_IL26&IFNG_AS1
Exc_L4_6_RORB_C1R	0.526316	3	LOC105375974	PDZRN4	SEMA6D				Exc_L4_6_RORB_C1R&LOC105375974&PDZRN4&SEMA6D
Exc_L4_6_RORB_SEMA3E	0.651842	2	LOC101928622	SEMA3E					Exc_L4_6_RORB_SEMA3E&LOC101928622&SEMA3E
Exc_L5_6_FEZF2_ABO	0.727273	2	ADAMTSL1	LOC440896					Exc_L5_6_FEZF2_ABO&ADAMTSL1&LOC440896
Exc_L5_6_FEZF2_EFTUD1P1	0.705411	2	OLFML2B	DLC1					Exc_L5_6_FEZF2_EFTUD1P1&OLFML2B&DLC1
Exc_L5_6_RORB_TTC12	0.620155	3	NPFFR2	ADAMTS17	PDE4D				Exc_L5_6_RORB_TTC12&NPFFR2&ADAMTS17&PDE4D
Exc_L5_6_SLC17A7_IL15	0.636364	3	HS3ST4	LHFPL3	SORCS3				Exc_L5_6_SLC17A7_IL15&HS3ST4&LHFPL3&SORCS3
Exc_L5_6_THEMIS_C1QL3	0.689142	2	THEMIS	NFIA					Exc_L5_6_THEMIS_C1QL3&THEMIS&NFIA
Exc_L5_6_THEMIS_CRABP1	0.702929	2	POSTN	SNTB1					Exc_L5_6_THEMIS_CRABP1&POSTN&SNTB1
Exc_L5_6_THEMIS_DCSTAMP	0.719101	2	SORBS2	LOC101928196					Exc_L5_6_THEMIS_DCSTAMP&SORBS2&LOC101928196
Exc_L5_6_THEMIS_FGF10	0.538462	2	ZNF804B	LOC101928964					Exc_L5_6_THEMIS_FGF10&ZNF804B&LOC101928964
Exc_L6_FEZF2_OR2T8	0.5	5	LOC105371310	SLC1A2	DPYD	ROBO2	SLITRK6		Exc_L6_FEZF2_OR2T8&LOC105371310&SLC1A2&DPYD&ROBO2&SLITRK6
Exc_L6_FEZF2_SCUBE1	0.610526	2	SCUBE1	VCAN					Exc_L6_FEZF2_SCUBE1&SCUBE1&VCAN
Inh_L1_2_GAD1_MC4R	0.601942	2	ADAM33	SORCS1					Inh_L1_2_GAD1_MC4R&ADAM33&SORCS1
Inh_L1_2_LAMP5_DBP	0.230769	4	CACNA2D1	CPLX3	TMEM178B	LINC00266_1			Inh_L1_2_LAMP5_DBP&CACNA2D1&CPLX3&TMEM178B&LINC00266_1
Inh_L1_2_PAX6_CDH12	0.642424	2	DDR2	IL1RAPL2					Inh_L1_2_PAX6_CDH12&DDR2&IL1RAPL2
Inh_L1_2_PAX6_TNFAIP8L3	0.692308	2	ANGPT1	ALK					Inh_L1_2_PAX6_TNFAIP8L3&ANGPT1&ALK
Inh_L1_2_SST_BAGE2	0.525773	3	INPP4B	SYT10	GRB14				Inh_L1_2_SST_BAGE2&INPP4B&SYT10&GRB14
Inh_L1_2_VIP_LBH	0.594595	3	PRR16	EDIL3	LYPD6				Inh_L1_2_VIP_LBH&PRR16&EDIL3&LYPD6
Inh_L1_2_VIP_PCDH20	0.623853	3	VIP	CNR1	GRID2				Inh_L1_2_VIP_PCDH20&VIP&CNR1&GRID2
Inh_L1_2_VIP_TSPAN12	0.571429	3	CCK	DCN	ASIC2				Inh_L1_2_VIP_TSPAN12&CCK&DCN&ASIC2
Inh_L1_3_PAX6_SYT6	0.784314	2	CNR1	PCLO					Inh_L1_3_PAX6_SYT6&CNR1&PCLO
Inh_L1_3_SST_CALB1	0.670659	2	GRIK1	CDH12					Inh_L1_3_SST_CALB1&GRIK1&CDH12
Inh_L1_3_VIP_ADAMTSL1	0.655462	2	THSD7B	DACH2					Inh_L1_3_VIP_ADAMTSL1&THSD7B&DACH2
Inh_L1_3_VIP_CCDC184	0.374101	3	LOC101928842	ZMAT4	TBL1X				Inh_L1_3_VIP_CCDC184&LOC101928842&ZMAT4&TBL1X
Inh_L1_3_VIP_CHRM2	0.563574	3	THSD7A	LINGO2	CNTN3				Inh_L1_3_VIP_CHRM2&THSD7A&LINGO2&CNTN3
Inh_L1_3_VIP_GGH	0.520325	3	THSD7A	LOC105375473	CDH13				Inh_L1_3_VIP_GGH&THSD7A&LOC105375473&CDH13
Inh_L1_4_LAMP5_LCP2	0.776163	1	KIT						Inh_L1_4_LAMP5_LCP2&KIT
Inh_L1_4_VIP_CHRNA6	0.512821	3	LOC101928923	CDH9	CCDC141				Inh_L1_4_VIP_CHRNA6&LOC101928923&CDH9&CCDC141
Inh_L1_4_VIP_OPRM1	0.571429	3	VIP	TRPC6	PCP4				Inh_L1_4_VIP_OPRM1&VIP&TRPC6&PCP4
Inh_L1_4_VIP_PENK	0.692308	3	PENK	EGFEM1P	MIR4500HG				Inh_L1_4_VIP_PENK&PENK&EGFEM1P&MIR4500HG
Inh_L1_SST_CHRNA4	0.537634	3	CNTN5	SEMA3C	COL12A1				Inh_L1_SST_CHRNA4&CNTN5&SEMA3C&COL12A1
Inh_L1_SST_NMBR	0.759857	1	RELN						Inh_L1_SST_NMBR&RELN
Inh_L2_3_VIP_CASC6	0.533333	3	ALCAM	ZMAT4	EFEMP1				Inh_L2_3_VIP_CASC6&ALCAM&ZMAT4&EFEMP1
Inh_L2_4_PVALB_WFDC2	0.676692	2	SLC9A9	ERBB4					Inh_L2_4_PVALB_WFDC2&SLC9A9&ERBB4
Inh_L2_4_SST_FRZB	0.381818	6	EYS	ZNF385D	GRIP1	VWA2	LOC392232	TENM3	Inh_L2_4_SST_FRZB&EYS&ZNF385D&GRIP1&VWA2&LOC392232&TENM3
Inh_L2_4_VIP_CBLN1	0.603175	2	HTR2C	TAC3					Inh_L2_4_VIP_CBLN1&HTR2C&TAC3
Inh_L2_4_VIP_SPAG17	0.394737	3	ALCAM	KCNG2	HTR4				Inh_L2_4_VIP_SPAG17&ALCAM&KCNG2&HTR4
Inh_L2_5_PVALB_SCUBE3	0.730769	2	CNTN5	CA8					Inh_L2_5_PVALB_SCUBE3&CNTN5&CA8
Inh_L2_5_VIP_SERPINF1	0.589286	2	SOX2_OT	NBEA					Inh_L2_5_VIP_SERPINF1&SOX2_OT&NBEA
Inh_L2_5_VIP_TYR	0.618182	2	TAC3	CBLN4					Inh_L2_5_VIP_TYR&TAC3&CBLN4
Inh_L2_6_LAMP5_CA1	0.719212	2	TMEM255A	UNC5D					Inh_L2_6_LAMP5_CA1&TMEM255A&UNC5D
Inh_L2_6_VIP_QPCT	0.655738	3	VIP	TRPC4	PCP4				Inh_L2_6_VIP_QPCT&VIP&TRPC4&PCP4
Inh_L3_5_SST_ADGRG6	0.553506	2	GRIK1	ADGRG6					Inh_L3_5_SST_ADGRG6&GRIK1&ADGRG6
Inh_L3_6_SST_HPGD	0.727273	3	SPHKAP	RGS5	PCDH7				Inh_L3_6_SST_HPGD&SPHKAP&RGS5&PCDH7
Inh_L3_6_SST_NPY	0.846154	1	NPY						Inh_L3_6_SST_NPY&NPY
Inh_L3_6_VIP_HS3ST3A1	0.64	3	IQGAP2	THSD7B	EGFEM1P				Inh_L3_6_VIP_HS3ST3A1&IQGAP2&THSD7B&EGFEM1P
Inh_L4_5_PVALB_MEPE	0.582524	3	MEPE	GPC5	TRPC4				Inh_L4_5_PVALB_MEPE&MEPE&GPC5&TRPC4
Inh_L4_5_SST_STK32A	0.62069	3	NMU	STK32A	TENM1				Inh_L4_5_SST_STK32A&NMU&STK32A&TENM1
Inh_L4_6_PVALB_SULF1	0.571429	2	SULF1	PIEZO2					Inh_L4_6_PVALB_SULF1&SULF1&PIEZO2
Inh_L4_6_SST_B3GAT2	0.542254	3	SST	TAC3	CACNB2				Inh_L4_6_SST_B3GAT2&SST&TAC3&CACNB2
Inh_L4_6_SST_GXYLT2	0.605263	2	NDST4	SPHKAP					Inh_L4_6_SST_GXYLT2&NDST4&SPHKAP
Inh_L5_6_GAD1_GLP1R	0.625	2	CSMD3	TRPM3					Inh_L5_6_GAD1_GLP1R&CSMD3&TRPM3
Inh_L5_6_PVALB_LGR5	0.554217	3	SLIT2	FGF12	SLC17A8				Inh_L5_6_PVALB_LGR5&SLIT2&FGF12&SLC17A8
Inh_L5_6_SST_KLHDC8A	0.647619	3	TRHDE	VCAN	KCTD8				Inh_L5_6_SST_KLHDC8A&TRHDE&VCAN&KCTD8
Inh_L5_6_SST_MIR548F2	0.559006	2	ERBB4	GPC5					Inh_L5_6_SST_MIR548F2&ERBB4&GPC5
Inh_L5_6_SST_NPM1P10	0.70922	2	FBN2	SPON1					Inh_L5_6_SST_NPM1P10&FBN2&SPON1
Inh_L5_6_SST_TH	0.723404	2	LOC105377567	CDH9					Inh_L5_6_SST_TH&LOC105377567&CDH9
Micro_L1_3_TYROBP	0.824561	1	ADAM28						Micro_L1_3_TYROBP&ADAM28
OPC_L1_6_PDGFRA	0.855769	1	LHFPL3						OPC_L1_6_PDGFRA&LHFPL3
Oligo_L1_6_OPALIN	0.849365	1	ST18						Oligo_L1_6_OPALIN&ST18

### Sheet: Sheet1
AQP4
GPM6A
ITIH5
RFX3
CBLN2
CARM1P1
RMST
LOC105371677
PLCH1
LOC105378657
ADAMTSL1
LOC105377701
IFNG_AS1
LOC105375974
LOC101928622
OLFML2B
NPFFR2
HS3ST4
THEMIS
POSTN
SORBS2
ZNF804B
LOC105371310
SCUBE1
ADAM33
CACNA2D1
DDR2
ANGPT1
INPP4B
PRR16
VIP
CCK
CNR1
GRIK1
THSD7B
LOC101928842
THSD7A
KIT
LOC101928923
PENK
CNTN5
RELN
ALCAM
SLC9A9
EYS
HTR2C
SOX2_OT
TAC3
TMEM255A
SPHKAP
NPY
IQGAP2
MEPE
NMU
SULF1
SST
NDST4
CSMD3
SLIT2
TRHDE
ERBB4
FBN2
LOC105377567
ADAM28
LHFPL3
ST18
DPP10
EMCN
DGKB
MOXD1
PDGFD
CNTNAP5
COL22A1
HS6ST3
SLC22A24
ESRRG
PHACTR2
PDZRN4
SEMA3E
LOC440896
DLC1
ADAMTS17
NFIA
SNTB1
LOC101928196
LOC101928964
SLC1A2
VCAN
SORCS1
CPLX3
IL1RAPL2
ALK
SYT10
EDIL3
DCN
PCLO
CDH12
DACH2
ZMAT4
LINGO2
LOC105375473
CDH9
TRPC6
EGFEM1P
SEMA3C
ZNF385D
KCNG2
CA8
NBEA
CBLN4
UNC5D
TRPC4
ADGRG6
RGS5
GPC5
STK32A
PIEZO2
TRPM3
FGF12
SPON1
SLC7A5
CALCRL
LOC105377788
VAT1L
GRIK2
SEMA6D
PDE4D
SORCS3
DPYD
TMEM178B
GRB14
LYPD6
GRID2
ASIC2
TBL1X
CNTN3
CDH13
CCDC141
PCP4
MIR4500HG
COL12A1
EFEMP1
GRIP1
HTR4
PCDH7
TENM1
CACNB2
SLC17A8
KCTD8
ROBO2
LINC00266_1
VWA2
SLITRK6
LOC392232
TENM3

### Sheet: markers_listed
clusterName	1	2	3	4	5	6
Astro_L1_2_FGFR3_GFAP	AQP4
	DPP10
Astro_L1_6_FGFR3_SLC14A1	GPM6A
Endo_L2_6_NOSTRIN	ITIH5
	EMCN
	SLC7A5
Exc_L2_3_LINC00507_FREM3	RFX3	DGKB
Exc_L2_4_LINC00507_GLP2R	CBLN2	MOXD1	CALCRL
Exc_L2_LAMP5_LTK	CBLN2	PDGFD
Exc_L3_4_RORB_CARM1P1	CARM1P1	CNTNAP5
Exc_L3_5_RORB_COL22A1	RMST	COL22A1
Exc_L3_5_RORB_ESR1	LOC105371677
Exc_L3_5_RORB_FILIP1L	PLCH1	HS6ST3	RMST
Exc_L3_5_RORB_TWIST2	PLCH1	SLC22A24	LOC105377788
Exc_L4_5_FEZF2_SCN4B	LOC105378657	ESRRG	VAT1L
Exc_L4_5_RORB_DAPK2	ADAMTSL1	PHACTR2	GRIK2
Exc_L4_5_RORB_FOLH1B	LOC105377701	DPP10
Exc_L4_6_FEZF2_IL26	IFNG_AS1
Exc_L4_6_RORB_C1R	LOC105375974	PDZRN4	SEMA6D
Exc_L4_6_RORB_SEMA3E	LOC101928622	SEMA3E
Exc_L5_6_FEZF2_ABO	ADAMTSL1	LOC440896
Exc_L5_6_FEZF2_EFTUD1P1	OLFML2B	DLC1
Exc_L5_6_RORB_TTC12	NPFFR2	ADAMTS17	PDE4D
Exc_L5_6_SLC17A7_IL15	HS3ST4	LHFPL3	SORCS3
Exc_L5_6_THEMIS_C1QL3	THEMIS	NFIA
Exc_L5_6_THEMIS_CRABP1	POSTN	SNTB1
Exc_L5_6_THEMIS_DCSTAMP	SORBS2	LOC101928196
Exc_L5_6_THEMIS_FGF10	ZNF804B	LOC101928964
Exc_L6_FEZF2_OR2T8	LOC105371310	SLC1A2	DPYD	ROBO2	SLITRK6
Exc_L6_FEZF2_SCUBE1	SCUBE1	VCAN
Inh_L1_2_GAD1_MC4R	ADAM33	SORCS1
Inh_L1_2_LAMP5_DBP	CACNA2D1	CPLX3	TMEM178B	LINC00266_1
Inh_L1_2_PAX6_CDH12	DDR2	IL1RAPL2
Inh_L1_2_PAX6_TNFAIP8L3	ANGPT1	ALK
Inh_L1_2_SST_BAGE2	INPP4B	SYT10	GRB14
Inh_L1_2_VIP_LBH	PRR16	EDIL3	LYPD6
Inh_L1_2_VIP_PCDH20	VIP	CNR1	GRID2
Inh_L1_2_VIP_TSPAN12	CCK	DCN	ASIC2
Inh_L1_3_PAX6_SYT6	CNR1	PCLO
Inh_L1_3_SST_CALB1	GRIK1	CDH12
Inh_L1_3_VIP_ADAMTSL1	THSD7B	DACH2
Inh_L1_3_VIP_CCDC184	LOC101928842	ZMAT4	TBL1X
Inh_L1_3_VIP_CHRM2	THSD7A	LINGO2	CNTN3
Inh_L1_3_VIP_GGH	THSD7A	LOC105375473	CDH13
Inh_L1_4_LAMP5_LCP2	KIT
Inh_L1_4_VIP_CHRNA6	LOC101928923	CDH9	CCDC141
Inh_L1_4_VIP_OPRM1	VIP	TRPC6	PCP4
Inh_L1_4_VIP_PENK	PENK	EGFEM1P	MIR4500HG
Inh_L1_SST_CHRNA4	CNTN5	SEMA3C	COL12A1
Inh_L1_SST_NMBR	RELN
Inh_L2_3_VIP_CASC6	ALCAM	ZMAT4	EFEMP1
Inh_L2_4_PVALB_WFDC2	SLC9A9	ERBB4
Inh_L2_4_SST_FRZB	EYS	ZNF385D	GRIP1	VWA2	LOC392232	TENM3
Inh_L2_4_VIP_CBLN1	HTR2C	TAC3
Inh_L2_4_VIP_SPAG17	ALCAM	KCNG2	HTR4
Inh_L2_5_PVALB_SCUBE3	CNTN5	CA8
Inh_L2_5_VIP_SERPINF1	SOX2_OT	NBEA
Inh_L2_5_VIP_TYR	TAC3	CBLN4
Inh_L2_6_LAMP5_CA1	TMEM255A	UNC5D
Inh_L2_6_VIP_QPCT	VIP	TRPC4	PCP4
Inh_L3_5_SST_ADGRG6	GRIK1	ADGRG6
Inh_L3_6_SST_HPGD	SPHKAP	RGS5	PCDH7
Inh_L3_6_SST_NPY	NPY
Inh_L3_6_VIP_HS3ST3A1	IQGAP2	THSD7B	EGFEM1P
Inh_L4_5_PVALB_MEPE	MEPE	GPC5	TRPC4
Inh_L4_5_SST_STK32A	NMU	STK32A	TENM1
Inh_L4_6_PVALB_SULF1	SULF1	PIEZO2
Inh_L4_6_SST_B3GAT2	SST	TAC3	CACNB2
Inh_L4_6_SST_GXYLT2	NDST4	SPHKAP
Inh_L5_6_GAD1_GLP1R	CSMD3	TRPM3
Inh_L5_6_PVALB_LGR5	SLIT2	FGF12	SLC17A8
Inh_L5_6_SST_KLHDC8A	TRHDE	VCAN	KCTD8
Inh_L5_6_SST_MIR548F2	ERBB4	GPC5
Inh_L5_6_SST_NPM1P10	FBN2	SPON1
Inh_L5_6_SST_TH	LOC105377567	CDH9
Micro_L1_3_TYROBP	ADAM28
OPC_L1_6_PDGFRA	LHFPL3
Oligo_L1_6_OPALIN	ST18
