## Supplemental Table 2 for "NS-Forest: A machine learning method for the objective identification of minimum marker gene combinations for cell type determination from single cell RNA sequencing"

### Sheet: Sheet1
clusterName	f-measure	markerCount	clusterName	1	2	3	4	5	6	index
Astro_L1_2_FGFR3_GFAP	0.757576	2	Astro_L1_2_FGFR3_GFAP	MT1F	ID3					Astro_L1_2_FGFR3_GFAP&MT1F&ID3
Astro_L1_6_FGFR3_SLC14A1	0.870288	2	Astro_L1_6_FGFR3_SLC14A1	LOC105376917	SLC1A3					Astro_L1_6_FGFR3_SLC14A1&LOC105376917&SLC1A3
Endo_L2_6_NOSTRIN	0.862069	1	Endo_L2_6_NOSTRIN	EMCN						Endo_L2_6_NOSTRIN&EMCN
Exc_L2_3_LINC00507_FREM3	0.771556	2	Exc_L2_3_LINC00507_FREM3	PALMD	CUX2					Exc_L2_3_LINC00507_FREM3&PALMD&CUX2
Exc_L2_4_LINC00507_GLP2R	0.663507	3	Exc_L2_4_LINC00507_GLP2R	PENK	CALCRL	MOXD1				Exc_L2_4_LINC00507_GLP2R&PENK&CALCRL&MOXD1
Exc_L2_LAMP5_LTK	0.665641	2	Exc_L2_LAMP5_LTK	LINC01500	CBLN2					Exc_L2_LAMP5_LTK&LINC01500&CBLN2
Exc_L3_4_RORB_CARM1P1	0.679745	3	Exc_L3_4_RORB_CARM1P1	CCDC68	CARM1P1	PRSS12				Exc_L3_4_RORB_CARM1P1&CCDC68&CARM1P1&PRSS12
Exc_L3_5_RORB_COL22A1	0.778509	2	Exc_L3_5_RORB_COL22A1	RMST	MME					Exc_L3_5_RORB_COL22A1&RMST&MME
Exc_L3_5_RORB_ESR1	0.87804	2	Exc_L3_5_RORB_ESR1	ANXA1	LOC105371677					Exc_L3_5_RORB_ESR1&ANXA1&LOC105371677
Exc_L3_5_RORB_FILIP1L	0.651685	4	Exc_L3_5_RORB_FILIP1L	CUX2	NTNG1	COL5A2	LOC101928196			Exc_L3_5_RORB_FILIP1L&CUX2&NTNG1&COL5A2&LOC101928196
Exc_L3_5_RORB_TWIST2	0.265306	3	Exc_L3_5_RORB_TWIST2	TWIST2	LOC101927281	CCDC168				Exc_L3_5_RORB_TWIST2&TWIST2&LOC101927281&CCDC168
Exc_L4_5_FEZF2_SCN4B	0.864198	2	Exc_L4_5_FEZF2_SCN4B	LOC105376457	LOC105378657					Exc_L4_5_FEZF2_SCN4B&LOC105376457&LOC105378657
Exc_L4_5_RORB_DAPK2	0.581717	3	Exc_L4_5_RORB_DAPK2	LINC01179	BARX2	LOC105374971				Exc_L4_5_RORB_DAPK2&LINC01179&BARX2&LOC105374971
Exc_L4_5_RORB_FOLH1B	0.75345	3	Exc_L4_5_RORB_FOLH1B	LOC101927835	RBM20	NPY2R				Exc_L4_5_RORB_FOLH1B&LOC101927835&RBM20&NPY2R
Exc_L4_6_FEZF2_IL26	0.845455	2	Exc_L4_6_FEZF2_IL26	IFNG_AS1	IL26					Exc_L4_6_FEZF2_IL26&IFNG_AS1&IL26
Exc_L4_6_RORB_C1R	0.581683	3	Exc_L4_6_RORB_C1R	ITGA11	PKD2L1	MEGF10				Exc_L4_6_RORB_C1R&ITGA11&PKD2L1&MEGF10
Exc_L4_6_RORB_SEMA3E	0.759858	2	Exc_L4_6_RORB_SEMA3E	RPRM	LOC101928622					Exc_L4_6_RORB_SEMA3E&RPRM&LOC101928622
Exc_L5_6_FEZF2_ABO	0.861953	2	Exc_L5_6_FEZF2_ABO	SULF1	ADAMTSL1					Exc_L5_6_FEZF2_ABO&SULF1&ADAMTSL1
Exc_L5_6_FEZF2_EFTUD1P1	0.811828	2	Exc_L5_6_FEZF2_EFTUD1P1	NPFFR2	LOC105377183					Exc_L5_6_FEZF2_EFTUD1P1&NPFFR2&LOC105377183
Exc_L5_6_RORB_TTC12	0.799615	3	Exc_L5_6_RORB_TTC12	TNNT2	LOC105371833	NPFFR2				Exc_L5_6_RORB_TTC12&TNNT2&LOC105371833&NPFFR2
Exc_L5_6_SLC17A7_IL15	0.767544	3	Exc_L5_6_SLC17A7_IL15	NR4A2	NPNT	ERG				Exc_L5_6_SLC17A7_IL15&NR4A2&NPNT&ERG
Exc_L5_6_THEMIS_C1QL3	0.786854	3	Exc_L5_6_THEMIS_C1QL3	LINC00343	PXDN	THEMIS				Exc_L5_6_THEMIS_C1QL3&LINC00343&PXDN&THEMIS
Exc_L5_6_THEMIS_CRABP1	0.838384	2	Exc_L5_6_THEMIS_CRABP1	OLFML2B	SNTB1					Exc_L5_6_THEMIS_CRABP1&OLFML2B&SNTB1
Exc_L5_6_THEMIS_DCSTAMP	0.776398	2	Exc_L5_6_THEMIS_DCSTAMP	LOC101928196	LOC105378486					Exc_L5_6_THEMIS_DCSTAMP&LOC101928196&LOC105378486
Exc_L5_6_THEMIS_FGF10	0.56701	2	Exc_L5_6_THEMIS_FGF10	LOC101928964	GAS2L3					Exc_L5_6_THEMIS_FGF10&LOC101928964&GAS2L3
Exc_L6_FEZF2_OR2T8	0.727273	4	Exc_L6_FEZF2_OR2T8	SLC15A5	IGFBP3	SLITRK6	PCOLCE2			Exc_L6_FEZF2_OR2T8&SLC15A5&IGFBP3&SLITRK6&PCOLCE2
Exc_L6_FEZF2_SCUBE1	0.737179	2	Exc_L6_FEZF2_SCUBE1	LOC105379054	PIK3C2G					Exc_L6_FEZF2_SCUBE1&LOC105379054&PIK3C2G
Inh_L1_2_GAD1_MC4R	0.618893	2	Inh_L1_2_GAD1_MC4R	ARHGAP36	ADAM33					Inh_L1_2_GAD1_MC4R&ARHGAP36&ADAM33
Inh_L1_2_LAMP5_DBP	0.344828	2	Inh_L1_2_LAMP5_DBP	CPLX3	CBLN4					Inh_L1_2_LAMP5_DBP&CPLX3&CBLN4
Inh_L1_2_PAX6_CDH12	0.800654	2	Inh_L1_2_PAX6_CDH12	TGFBR2	LOC101927870					Inh_L1_2_PAX6_CDH12&TGFBR2&LOC101927870
Inh_L1_2_PAX6_TNFAIP8L3	0.833333	2	Inh_L1_2_PAX6_TNFAIP8L3	SP8	LINC01497					Inh_L1_2_PAX6_TNFAIP8L3&SP8&LINC01497
Inh_L1_2_SST_BAGE2	0.525	2	Inh_L1_2_SST_BAGE2	BAGE2	LOC105377436					Inh_L1_2_SST_BAGE2&BAGE2&LOC105377436
Inh_L1_2_VIP_LBH	0.494505	2	Inh_L1_2_VIP_LBH	C18orf42	LOC105379146					Inh_L1_2_VIP_LBH&C18orf42&LOC105379146
Inh_L1_2_VIP_PCDH20	0.621302	2	Inh_L1_2_VIP_PCDH20	ANGPT1	VIP					Inh_L1_2_VIP_PCDH20&ANGPT1&VIP
Inh_L1_2_VIP_TSPAN12	0.547945	2	Inh_L1_2_VIP_TSPAN12	DCN	LINC01539					Inh_L1_2_VIP_TSPAN12&DCN&LINC01539
Inh_L1_3_PAX6_SYT6	0.823529	2	Inh_L1_3_PAX6_SYT6	CNR1	PLCXD3					Inh_L1_3_PAX6_SYT6&CNR1&PLCXD3
Inh_L1_3_SST_CALB1	0.636766	1	Inh_L1_3_SST_CALB1	LOC101929028						Inh_L1_3_SST_CALB1&LOC101929028
Inh_L1_3_VIP_ADAMTSL1	0.733696	2	Inh_L1_3_VIP_ADAMTSL1	DACH2	PCDH18					Inh_L1_3_VIP_ADAMTSL1&DACH2&PCDH18
Inh_L1_3_VIP_CCDC184	0.480769	2	Inh_L1_3_VIP_CCDC184	KCNH8	SCML4					Inh_L1_3_VIP_CCDC184&KCNH8&SCML4
Inh_L1_3_VIP_CHRM2	0.55773	2	Inh_L1_3_VIP_CHRM2	LOC100421401	LOC101060145					Inh_L1_3_VIP_CHRM2&LOC100421401&LOC101060145
Inh_L1_3_VIP_GGH	0.530303	2	Inh_L1_3_VIP_GGH	GGH	LOC105375473					Inh_L1_3_VIP_GGH&GGH&LOC105375473
Inh_L1_4_LAMP5_LCP2	0.815868	2	Inh_L1_4_LAMP5_LCP2	KIT	CPLX3					Inh_L1_4_LAMP5_LCP2&KIT&CPLX3
Inh_L1_4_VIP_CHRNA6	0.555556	2	Inh_L1_4_VIP_CHRNA6	LOC101928923	CCDC141					Inh_L1_4_VIP_CHRNA6&LOC101928923&CCDC141
Inh_L1_4_VIP_OPRM1	0.583333	3	Inh_L1_4_VIP_OPRM1	PCP4	LINC01583	SLC22A3				Inh_L1_4_VIP_OPRM1&PCP4&LINC01583&SLC22A3
Inh_L1_4_VIP_PENK	0.606061	2	Inh_L1_4_VIP_PENK	EGFEM1P	LOC105371331					Inh_L1_4_VIP_PENK&EGFEM1P&LOC105371331
Inh_L1_SST_CHRNA4	0.666667	3	Inh_L1_SST_CHRNA4	ANKFN1	SEMA3C	CXCL14				Inh_L1_SST_CHRNA4&ANKFN1&SEMA3C&CXCL14
Inh_L1_SST_NMBR	0.897552	2	Inh_L1_SST_NMBR	NDNF	SV2C					Inh_L1_SST_NMBR&NDNF&SV2C
Inh_L2_3_VIP_CASC6	0.561798	3	Inh_L2_3_VIP_CASC6	LRRC63	CASC6	LOC105370456				Inh_L2_3_VIP_CASC6&LRRC63&CASC6&LOC105370456
Inh_L2_4_PVALB_WFDC2	0.790255	2	Inh_L2_4_PVALB_WFDC2	SLC9A9	TAC1					Inh_L2_4_PVALB_WFDC2&SLC9A9&TAC1
Inh_L2_4_SST_FRZB	0.518293	4	Inh_L2_4_SST_FRZB	EYS	HPSE2	NOS1	MYO5B			Inh_L2_4_SST_FRZB&EYS&HPSE2&NOS1&MYO5B
Inh_L2_4_VIP_CBLN1	0.680851	2	Inh_L2_4_VIP_CBLN1	HTR2C	MME					Inh_L2_4_VIP_CBLN1&HTR2C&MME
Inh_L2_4_VIP_SPAG17	0.529412	2	Inh_L2_4_VIP_SPAG17	SLC7A11	LINC00836					Inh_L2_4_VIP_SPAG17&SLC7A11&LINC00836
Inh_L2_5_PVALB_SCUBE3	0.821429	2	Inh_L2_5_PVALB_SCUBE3	COL15A1	LOC401478					Inh_L2_5_PVALB_SCUBE3&COL15A1&LOC401478
Inh_L2_5_VIP_SERPINF1	0.615385	3	Inh_L2_5_VIP_SERPINF1	TAC3	TSHZ2	LINC01583				Inh_L2_5_VIP_SERPINF1&TAC3&TSHZ2&LINC01583
Inh_L2_5_VIP_TYR	0.570175	2	Inh_L2_5_VIP_TYR	TAC3	COL15A1					Inh_L2_5_VIP_TYR&TAC3&COL15A1
Inh_L2_6_LAMP5_CA1	0.837379	2	Inh_L2_6_LAMP5_CA1	EYA4	TMEM255A					Inh_L2_6_LAMP5_CA1&EYA4&TMEM255A
Inh_L2_6_VIP_QPCT	0.752688	2	Inh_L2_6_VIP_QPCT	PCP4	IGFBP7					Inh_L2_6_VIP_QPCT&PCP4&IGFBP7
Inh_L3_5_SST_ADGRG6	0.663717	2	Inh_L3_5_SST_ADGRG6	ADGRG6	PROM1					Inh_L3_5_SST_ADGRG6&ADGRG6&PROM1
Inh_L3_6_SST_HPGD	0.65625	3	Inh_L3_6_SST_HPGD	HPGD	FAM89A	MOXD1				Inh_L3_6_SST_HPGD&HPGD&FAM89A&MOXD1
Inh_L3_6_SST_NPY	0.985915	1	Inh_L3_6_SST_NPY	NPY						Inh_L3_6_SST_NPY&NPY
Inh_L3_6_VIP_HS3ST3A1	0.572034	2	Inh_L3_6_VIP_HS3ST3A1	IQGAP2	ABI3BP					Inh_L3_6_VIP_HS3ST3A1&IQGAP2&ABI3BP
Inh_L4_5_PVALB_MEPE	0.670732	3	Inh_L4_5_PVALB_MEPE	SPP1	HGF	MEPE				Inh_L4_5_PVALB_MEPE&SPP1&HGF&MEPE
Inh_L4_5_SST_STK32A	0.55102	2	Inh_L4_5_SST_STK32A	SLC9A2	STK32A					Inh_L4_5_SST_STK32A&SLC9A2&STK32A
Inh_L4_6_PVALB_SULF1	0.550528	2	Inh_L4_6_PVALB_SULF1	SULF1	CPED1					Inh_L4_6_PVALB_SULF1&SULF1&CPED1
Inh_L4_6_SST_B3GAT2	0.610599	3	Inh_L4_6_SST_B3GAT2	NMU	FREM1	TAC3				Inh_L4_6_SST_B3GAT2&NMU&FREM1&TAC3
Inh_L4_6_SST_GXYLT2	0.617978	3	Inh_L4_6_SST_GXYLT2	QRFPR	SLC17A8	LOC101929667				Inh_L4_6_SST_GXYLT2&QRFPR&SLC17A8&LOC101929667
Inh_L5_6_GAD1_GLP1R	0.746269	3	Inh_L5_6_GAD1_GLP1R	CPED1	SEMA3C	BCHE				Inh_L5_6_GAD1_GLP1R&CPED1&SEMA3C&BCHE
Inh_L5_6_PVALB_LGR5	0.555556	3	Inh_L5_6_PVALB_LGR5	ANKRD34B	LOC401478	CPED1				Inh_L5_6_PVALB_LGR5&ANKRD34B&LOC401478&CPED1
Inh_L5_6_SST_KLHDC8A	0.610687	2	Inh_L5_6_SST_KLHDC8A	LOC100996671	LOC105377701					Inh_L5_6_SST_KLHDC8A&LOC100996671&LOC105377701
Inh_L5_6_SST_MIR548F2	0.634328	3	Inh_L5_6_SST_MIR548F2	LYPD6	PAWR	GPC5				Inh_L5_6_SST_MIR548F2&LYPD6&PAWR&GPC5
Inh_L5_6_SST_NPM1P10	0.779817	2	Inh_L5_6_SST_NPM1P10	SPON1	FBN2					Inh_L5_6_SST_NPM1P10&SPON1&FBN2
Inh_L5_6_SST_TH	0.714286	2	Inh_L5_6_SST_TH	LOC102724957	TH					Inh_L5_6_SST_TH&LOC102724957&TH
Micro_L1_3_TYROBP	0.910931	2	Micro_L1_3_TYROBP	CSF1R	APBB1IP					Micro_L1_3_TYROBP&CSF1R&APBB1IP
OPC_L1_6_PDGFRA	0.882716	2	OPC_L1_6_PDGFRA	PCDH15	PDGFRA					OPC_L1_6_PDGFRA&PCDH15&PDGFRA
Oligo_L1_6_OPALIN	0.929067	2	Oligo_L1_6_OPALIN	ENPP2	CERCAM					Oligo_L1_6_OPALIN&ENPP2&CERCAM
