## Supplemental Table 4 for "NS-Forest: A machine learning method for the objective identification of minimum marker gene combinations for cell type determination from single cell RNA sequencing"

### Sheet: Sheet1
Term	Count	Percent	Benjamini	Genes	Category	List Total	Pop Hits	Pop Total	Fold Enrichment	Bonferroni	Benjamini	FDR	PValue
signal peptide	56	47.46	9.64e-13	PXDN, LYPD6, NPNT, IGFBP7, MEGF10, GPC5, SEMA3C, ANGPT1, CALCRL, SPON1, OLFML2B, IL26, CERCAM, MEPE, NDNF, MOXD1, PCOLCE2, CBLN4, PDGFRA, SLITRK6, VIP, EMCN, BAGE2, ADAMTSL1, ENPP2, ITGA11, ARHGAP36, DCN, KIT, CPED1, ABI3BP, TAC3, BCHE, ADAM33, FBN2, PRSS12, NMU, SPP1, CSF1R, TGFBR2, GGH, ADGRG6, COL15A1, NTNG1, PCDH15, HGF, COL5A2, PCDH18, PROM1, EYS, NPY, PENK, CXCL14, FREM1, SULF1, IGFBP3	UP_SEQ_FEATURE	113	3346	20063	2.97153	9.64e-13	9.64e-13	2.73e-12	1.86e-15
Glycoprotein	63	53.39	1.1e-11	QRFPR, SLC9A9, PXDN, LYPD6, IGFBP7, SLC9A2, RPRM, MEGF10, GPC5, SLC1A3, SLC22A3, SEMA3C, ANGPT1, CALCRL, SV2C, SPON1, OLFML2B, CERCAM, MEPE, SLC7A11, NDNF, MOXD1, PKD2L1, PCOLCE2, CBLN4, CBLN2, PDGFRA, KCNH8, EMCN, ADAMTSL1, ENPP2, NPY2R, ITGA11, MME, KIT, DCN, CPED1, ABI3BP, HPSE2, BCHE, CNR1, NPFFR2, ADAM33, FBN2, PRSS12, SPP1, CSF1R, TGFBR2, GGH, NTNG1, ADGRG6, COL15A1, PCDH15, HGF, COL5A2, PC…	UP_KEYWORDS	115	4551	20581	2.47744	1.1e-11	1.1e-11	7.12e-11	5.71e-14
Signal	59	50	2.75e-11	PXDN, LYPD6, NPNT, IGFBP7, MEGF10, GPC5, SEMA3C, ANGPT1, CALCRL, SPON1, OLFML2B, IL26, CERCAM, MEPE, NDNF, MOXD1, PCOLCE2, CBLN4, CBLN2, PDGFRA, SLITRK6, VIP, EMCN, ADAMTSL1, BAGE2, ENPP2, ITGA11, ARHGAP36, DCN, KIT, CPED1, ABI3BP, TAC3, HPSE2, BCHE, ADAM33, FBN2, PRSS12, NMU, SPP1, CSF1R, TGFBR2, GGH, NTNG1, ADGRG6, COL15A1, PCDH15, HGF, COL5A2, PCDH18, PROM1, EYS, NPY, PENK, CXCL14, FREM1, SULF…	UP_KEYWORDS	115	4160	20581	2.53821	5.51e-11	2.75e-11	3.56e-10	2.85e-13
Secreted	40	33.9	2.86e-11	VIP, EMCN, PXDN, ADAMTSL1, BAGE2, LYPD6, ENPP2, IGFBP7, NPNT, DCN, ABI3BP, TAC3, GPC5, HPSE2, BCHE, SEMA3C, ANGPT1, FBN2, PRSS12, NMU, SPP1, SPON1, OLFML2B, ANXA1, GGH, COL15A1, IL26, PCDH15, MEPE, COL5A2, NDNF, PCOLCE2, CBLN4, EYS, CBLN2, NPY, PENK, CXCL14, FREM1, IGFBP3	UP_KEYWORDS	115	1965	20581	3.64306	8.59e-11	2.86e-11	5.54e-10	4.45e-13
glycosylation site:N-linked (GlcNAc...)	59	50	1.85e-10	QRFPR, SLC9A9, PXDN, LYPD6, IGFBP7, SLC9A2, RPRM, MEGF10, GPC5, SLC22A3, SEMA3C, ANGPT1, CALCRL, SV2C, SPON1, OLFML2B, CERCAM, MEPE, NDNF, MOXD1, SLC7A11, PKD2L1, PCOLCE2, CBLN4, PDGFRA, KCNH8, EMCN, ADAMTSL1, ENPP2, NPY2R, ITGA11, MME, KIT, DCN, CPED1, ABI3BP, BCHE, CNR1, NPFFR2, ADAM33, FBN2, PRSS12, SPP1, CSF1R, TGFBR2, GGH, ADGRG6, COL15A1, NTNG1, PCDH15, COL5A2, PCDH18, PROM1, SLC17A8, EYS, …	UP_SEQ_FEATURE	113	4234	20063	2.47411	3.69e-10	1.85e-10	1.04e-09	7.23e-13
GO:0030198~extracellular matrix organization	11	9.32	0.000319	PXDN, HPSE2, OLFML2B, NPNT, ITGA11, DCN, FBN2, COL5A2, ABI3BP, NDNF, SPP1	GOTERM_BP_DIRECT	105	196	16792	8.97532	0.000319	0.000319	0.000582	3.76e-07
GO:0005578~proteinaceous extracellular matrix	12	10.17	9.01e-05	GPC5, PXDN, ADAMTSL1, HPSE2, OLFML2B, NPNT, COL15A1, FBN2, MEPE, COL5A2, NDNF, SPON1	GOTERM_CC_DIRECT	110	268	18224	7.41818	9.01e-05	9.01e-05	0.000725	6.09e-07
GO:0005615~extracellular space	25	21.19	7.81e-05	PXDN, ENPP2, IGFBP7, KIT, DCN, ABI3BP, TAC3, GPC5, SEMA3C, ANGPT1, SPP1, SPON1, COL15A1, GGH, ANXA1, IL26, PCDH15, HGF, PROM1, CBLN4, CBLN2, CXCL14, NPY, SULF1, IGFBP3	GOTERM_CC_DIRECT	110	1347	18224	3.07485	0.000156	7.81e-05	0.00125753	1.06e-06
Disulfide bond	41	34.75	6.94e-05	PXDN, ADAMTSL1, ENPP2, IGFBP7, NPY2R, NPNT, ITGA11, MME, DCN, KIT, MEGF10, BCHE, NPFFR2, ADAM33, SEMA3C, ANGPT1, CALCRL, FBN2, PRSS12, SPON1, CSF1R, OLFML2B, TGFBR2, ADGRG6, ANXA1, NTNG1, COL15A1, PCDH15, HGF, COL5A2, MOXD1, SLC7A11, PCOLCE2, CBLN4, EYS, PENK, CXCL14, FREM1, PDGFRA, HTR2C, IGFBP3	UP_KEYWORDS	115	3434	20581	2.13674	0.000278	6.94e-05	0.00179272	1.44e-06
Extracellular matrix	11	9.32	6.74e-05	PXDN, ADAMTSL1, HPSE2, FREM1, NPNT, COL15A1, DCN, FBN2, MEPE, COL5A2, SPON1	UP_KEYWORDS	115	258	20581	7.6303	0.000337	6.74e-05	0.00217691	1.75e-06
disulfide bond	35	29.66	0.00240076	PXDN, ADAMTSL1, ENPP2, NPY2R, NPNT, IGFBP7, ITGA11, MME, DCN, KIT, MEGF10, BCHE, NPFFR2, ADAM33, SEMA3C, ANGPT1, FBN2, PRSS12, SPON1, CSF1R, OLFML2B, TGFBR2, ADGRG6, NTNG1, HGF, MOXD1, PCOLCE2, CBLN4, EYS, PENK, CXCL14, FREM1, PDGFRA, HTR2C, IGFBP3	UP_SEQ_FEATURE	113	2917	20063	2.13034	0.00718499	0.00240076	0.0203811	1.41e-05
GO:0005576~extracellular region	25	21.19	0.00110401	VIP, EMCN, BAGE2, LYPD6, OLFML2B, IGFBP7, NPNT, ANXA1, COL15A1, DCN, HGF, COL5A2, NDNF, PCOLCE2, TAC3, GPC5, NPY, CXCL14, PENK, BCHE, ANGPT1, FBN2, IGFBP3, NMU, SPP1	GOTERM_CC_DIRECT	110	1610	18224	2.57256	0.00330837	0.00110401	0.0266728	2.24e-05
